# Integrated analysis of single-cell and transcriptome based RNA-seq multilayer network and WGCNA for construction and validation of an immune cell-related prognostic model in clear cell renal cell carcinoma

**DOI:** 10.1101/2021.10.15.464475

**Authors:** Guanlin Wu, Weiming Guo, Shuai Zhu, Gang Fan

## Abstract

Clear cell renal cell carcinoma (ccRCC) is the most common type of renal cancer (RCC). The increasing incidence and poor prognosis of ccRCC after tumour metastasis makes the study of its pathogenesis extremely important. Traditional studies mostly focus on the regulation of ccRCC by single gene, while ignoring the impact of tumour heterogeneity on disease progression. The purpose of this study is to construct a prognostic risk model for ccRCC by analysing the differential marker genes related to immune cells in the single-cell database for providing help in clinical diagnosis and targeted therapy. Single-cell data and ligand-receptor relationship pair data were downloaded from related publications, and ccRCC phenotype and expression profile data were downloaded from TCGA and CPTAC. The DEGs and marker genes of the immune cell were combined and then intersected with the ligand-receptor gene data, and the 981 ligand-receptor relationship pairs obtained were intersected with the target gene of the transcription factor afterwards; 7,987 immune cell multilayer network relationship pairs were finally observed. Then, the genes in the network and the genes in TCGA were intersected to obtain 966 genes for constructing a co-expression network. Subsequently, 53 genes in black and magenta modules related to prognosis were screened by WGCNA for subsequent analysis. Whereafter, using the data of TCGA, 28 genes with significant prognostic differences were screened out through univariate Cox regression analysis. After that, LASSO regression analysis of these genes was performed to obtain a prognostic risk scoring model containing 16 genes, and CPTAC data showed that the effectiveness of this model was good. The results of correlation analysis between the risk score and other clinical factors showed that age, grade, M, T, stage and risk score were all significantly different (p < 0.05), and the results of prognostic accuracy also reached the threshold of qualification. Combined with clinical information, univariate and multivariate Cox regression analyses verified that risk score was an independent prognostic factor (p < 0.05). A nomogram constructed based on a predictive model for predicting the overall survival was established, and internal validation performed well. Our findings suggest that the predictive model built based on the immune cells scRNA-seq will enable us to judge the prognosis of patients with ccRCC and provide more accurate directions for basic relevant research and clinical practice.
