## Supplementary material for "Integrated analysis of single-cell and transcriptome based RNA-seq multilayer network and WGCNA for construction and validation of an immune cell-related prognostic model in clear cell renal cell carcinoma": Table S1

### Sheet: SupplementaryTable 2
0	CD8+ T-cells
1	NK cells
2	CD8+ T-cells
3	CD8+ T-cells
4	Monocytes
5	Monocytes
6	Macrophages
7	CD8+ T-cells
8	Endothelial cells
9	Macrophages
10	Adipocytes
11	Endothelial cells
12	CD8+ T-cells
13	Monocytes
14	Adipocytes
15	Macrophages
16	B-cells
17	Adipocytes
18	CD8+ T-cells
19	Epithelial cells
20	Adipocytes
21	Endothelial cells
22	Monocytes
