## Supplementary material for "Integrated analysis of single-cell and transcriptome based RNA-seq multilayer network and WGCNA for construction and validation of an immune cell-related prognostic model in clear cell renal cell carcinoma": Table S3

### Sheet: SupplementaryTable 10
	Ligand.Symbol	Pair.Name	Receptor.Symbol
1	A2M	A2M_LRP1	LRP1
2	ADAM10	ADAM10_AXL	AXL
3	ADAM12	ADAM12_ITGB1	ITGB1
4	ADAM12	ADAM12_SDC4	SDC4
5	ADAM15	ADAM15_ITGB1	ITGB1
6	ADAM17	ADAM17_ITGB1	ITGB1
7	ADAM2	ADAM2_CD9	CD9
8	ADAM2	ADAM2_ITGB1	ITGB1
9	ADAM28	ADAM28_ITGA4	ITGA4
10	ADAM9	ADAM9_ITGA3	ITGA3
11	ADAM9	ADAM9_ITGB1	ITGB1
12	ADM	ADM_CALCR	CALCR
13	ADM	ADM_CALCRL	CALCRL
14	ADM	ADM_GPR182	GPR182
15	ADM	ADM_MRGPRX2	MRGPRX2
16	ADM	ADM_RAMP2	RAMP2
17	AHSG	AHSG_INSR	INSR
18	ALOX5AP	ALOX5AP_ALOX5	ALOX5
19	AMELX	AMELX_LAMP1	LAMP1
20	AMELY	AMELY_LAMP1	LAMP1
21	AMH	AMH_EGFR	EGFR
22	ANGPT1	ANGPT1_ITGB1	ITGB1
23	ANGPTL4	ANGPTL4_TIE1	TIE1
24	ANXA1	ANXA1_DYSF	DYSF
25	ANXA1	ANXA1_EGFR	EGFR
26	ANXA1	ANXA1_FPR1	FPR1
27	ANXA1	ANXA1_FPR2	FPR2
28	ANXA1	ANXA1_FPR3	FPR3
29	APOB	APOB_ITGAM	ITGAM
30	APOB	APOB_ITGB2	ITGB2
31	APOB	APOB_OLR1	OLR1
32	APOC3	APOC3_TLR2	TLR2
33	APOE	APOE_CHRNA4	CHRNA4
34	APOE	APOE_LDLR	LDLR
35	APOE	APOE_LRP1	LRP1
36	APOE	APOE_LRP2	LRP2
37	APOE	APOE_LRP5	LRP5
38	APOE	APOE_LRP8	LRP8
39	APOE	APOE_SCARB1	SCARB1
40	APOE	APOE_SORL1	SORL1
41	APOE	APOE_VLDLR	VLDLR
42	APP	APP_CAV1	CAV1
43	APP	APP_CD74	CD74
44	APP	APP_FPR2	FPR2
45	APP	APP_GPC1	GPC1
46	APP	APP_LRP1	LRP1
47	APP	APP_NCSTN	NCSTN
48	APP	APP_NGFR	NGFR
49	APP	APP_SLC45A3	SLC45A3
50	APP	APP_TNFRSF21	TNFRSF21
51	AREG	AREG_EGFR	EGFR
52	AREG	AREG_ERBB3	ERBB3
53	AREGB	AREGB_EGFR	EGFR
54	AREGB	AREGB_ERBB3	ERBB3
55	ARF1	ARF1_CHRM3	CHRM3
56	ARF1	ARF1_INSR	INSR
57	ARF1	ARF1_PLD2	PLD2
58	ASIP	ASIP_MGRN1	MGRN1
59	B2M	B2M_CD1A	CD1A
60	B2M	B2M_CD1B	CD1B
61	B2M	B2M_CD247	CD247
62	B2M	B2M_CD3D	CD3D
63	B2M	B2M_CD3G	CD3G
64	B2M	B2M_HFE	HFE
65	B2M	B2M_HLA-F	HLA-F
66	B2M	B2M_KIR2DL1	KIR2DL1
67	B2M	B2M_KIR2DL3	KIR2DL3
68	B2M	B2M_KIR3DL1	KIR3DL1
69	B2M	B2M_KLRC1	KLRC1
70	B2M	B2M_KLRD1	KLRD1
71	B2M	B2M_LILRB1	LILRB1
72	B2M	B2M_LILRB2	LILRB2
73	B2M	B2M_TFRC	TFRC
74	BCAN	BCAN_EGFR	EGFR
75	BDNF	BDNF_DDR1	DDR1
76	BDNF	BDNF_NGFRAP1	NGFRAP1
77	BGN	BGN_LY96	LY96
78	BGN	BGN_TLR2	TLR2
79	BGN	BGN_TLR4	TLR4
80	BST1	BST1_CAV1	CAV1
81	BTC	BTC_EGFR	EGFR
82	BTC	BTC_ERBB3	ERBB3
83	BTLA	BTLA_CD247	CD247
84	BTLA	BTLA_CD79A	CD79A
85	BTLA	BTLA_TNFRSF14	TNFRSF14
86	BTLA	BTLA_VTCN1	VTCN1
87	C1orf200	C1orf200_SLC16A4	SLC16A4
88	C1QA	C1QA_CD93	CD93
89	C1QA	C1QA_CR1	CR1
90	C1QA	C1QA_CSPG4	CSPG4
91	C1QB	C1QB_LRP1	LRP1
92	C3	C3_C3AR1	C3AR1
93	C3	C3_C5AR2	C5AR2
94	C3	C3_CD19	CD19
95	C3	C3_CD46	CD46
96	C3	C3_CD81	CD81
97	C3	C3_CR1	CR1
98	C3	C3_IFITM1	IFITM1
99	C3	C3_ITGAM	ITGAM
100	C3	C3_ITGAX	ITGAX
101	C3	C3_ITGB2	ITGB2
102	C3	C3_LRP1	LRP1
103	C4A	C4A_C3AR1	C3AR1
104	C4BPA	C4BPA_CD40	CD40
105	C4BPA	C4BPA_LRP1	LRP1
106	C5	C5_C5AR1	C5AR1
107	C6orf15	C6orf15_DDR1	DDR1
108	CALM1	CALM1_ABCA1	ABCA1
109	CALM1	CALM1_ADCY8	ADCY8
110	CALM1	CALM1_ADCYAP1R1	ADCYAP1R1
111	CALM1	CALM1_AQP6	AQP6
112	CALM1	CALM1_CACNA1C	CACNA1C
113	CALM1	CALM1_CALCR	CALCR
114	CALM1	CALM1_CNGA2	CNGA2
115	CALM1	CALM1_CRHR1	CRHR1
116	CALM1	CALM1_EGFR	EGFR
117	CALM1	CALM1_FAS	FAS
118	CALM1	CALM1_GLP1R	GLP1R
119	CALM1	CALM1_GLP2R	GLP2R
120	CALM1	CALM1_GP6	GP6
121	CALM1	CALM1_GRM3	GRM3
122	CALM1	CALM1_GRM4	GRM4
123	CALM1	CALM1_GRM5	GRM5
124	CALM1	CALM1_GRM7	GRM7
125	CALM1	CALM1_HMMR	HMMR
126	CALM1	CALM1_HTR2C	HTR2C
127	CALM1	CALM1_INSR	INSR
128	CALM1	CALM1_KCNN4	KCNN4
129	CALM1	CALM1_KCNQ1	KCNQ1
130	CALM1	CALM1_KCNQ3	KCNQ3
131	CALM1	CALM1_KCNQ5	KCNQ5
132	CALM1	CALM1_MIP	MIP
133	CALM1	CALM1_MYLK	MYLK
134	CALM1	CALM1_MYLK2	MYLK2
135	CALM1	CALM1_OPRM1	OPRM1
136	CALM1	CALM1_PDE1A	PDE1A
137	CALM1	CALM1_PDE1B	PDE1B
138	CALM1	CALM1_PDE1C	PDE1C
139	CALM1	CALM1_PPAPDC2	PPAPDC2
140	CALM1	CALM1_PTH2R	PTH2R
141	CALM1	CALM1_PTPRA	PTPRA
142	CALM1	CALM1_SCN10A	SCN10A
143	CALM1	CALM1_SCN4A	SCN4A
144	CALM1	CALM1_SCTR	SCTR
145	CALM1	CALM1_SELL	SELL
146	CALM1	CALM1_TRPC3	TRPC3
147	CALM1	CALM1_TRPC5	TRPC5
148	CALM1	CALM1_VIPR1	VIPR1
149	CALM2	CALM2_ABCA1	ABCA1
150	CALM2	CALM2_ADCY8	ADCY8
151	CALM2	CALM2_AQP6	AQP6
152	CALM2	CALM2_CACNA1C	CACNA1C
153	CALM2	CALM2_EGFR	EGFR
154	CALM2	CALM2_GP6	GP6
155	CALM2	CALM2_GRM5	GRM5
156	CALM2	CALM2_GRM7	GRM7
157	CALM2	CALM2_INSR	INSR
158	CALM2	CALM2_KCNQ1	KCNQ1
159	CALM2	CALM2_KCNQ3	KCNQ3
160	CALM2	CALM2_KCNQ5	KCNQ5
161	CALM2	CALM2_MYLK	MYLK
162	CALM2	CALM2_MYLK2	MYLK2
163	CALM2	CALM2_PDE1A	PDE1A
164	CALM2	CALM2_PDE1B	PDE1B
165	CALM2	CALM2_PDE1C	PDE1C
166	CALM2	CALM2_PPAPDC2	PPAPDC2
167	CALM2	CALM2_SCN10A	SCN10A
168	CALM2	CALM2_SCN4A	SCN4A
169	CALM2	CALM2_SELL	SELL
170	CALM2	CALM2_TRPC5	TRPC5
171	CALM3	CALM3_ABCA1	ABCA1
172	CALM3	CALM3_ADCY8	ADCY8
173	CALM3	CALM3_AQP6	AQP6
174	CALM3	CALM3_EGFR	EGFR
175	CALM3	CALM3_GP6	GP6
176	CALM3	CALM3_GRM5	GRM5
177	CALM3	CALM3_GRM7	GRM7
178	CALM3	CALM3_INSR	INSR
179	CALM3	CALM3_KCNQ1	KCNQ1
180	CALM3	CALM3_KCNQ3	KCNQ3
181	CALM3	CALM3_KCNQ5	KCNQ5
182	CALM3	CALM3_MYLK	MYLK
183	CALM3	CALM3_MYLK2	MYLK2
184	CALM3	CALM3_PDE1A	PDE1A
185	CALM3	CALM3_PDE1B	PDE1B
186	CALM3	CALM3_PDE1C	PDE1C
187	CALM3	CALM3_PPAPDC2	PPAPDC2
188	CALM3	CALM3_SCN10A	SCN10A
189	CALM3	CALM3_SCN4A	SCN4A
190	CALM3	CALM3_SELL	SELL
191	CALM3	CALM3_TRPC5	TRPC5
192	CALR	CALR_HLA-F	HLA-F
193	CALR	CALR_ITGA2B	ITGA2B
194	CALR	CALR_ITGA3	ITGA3
195	CALR	CALR_ITGAV	ITGAV
196	CALR	CALR_LRP1	LRP1
197	CALR	CALR_MTNR1A	MTNR1A
198	CALR	CALR_SCARF1	SCARF1
199	CALR	CALR_TSHR	TSHR
200	CAMP	CAMP_EGFR	EGFR
201	CAMP	CAMP_FPR2	FPR2
202	CCL11	CCL11_CXCR3	CXCR3
203	CCL13	CCL13_CXCR3	CXCR3
204	CCL19	CCL19_CCR7	CCR7
205	CCL19	CCL19_CXCR3	CXCR3
206	CCL20	CCL20_CCR6	CCR6
207	CCL20	CCL20_CXCR3	CXCR3
208	CCL21	CCL21_CCR7	CCR7
209	CCL21	CCL21_CXCR3	CXCR3
210	CCL28	CCL28_ACKR2	ACKR2
211	CCL28	CCL28_CCR10	CCR10
212	CCL28	CCL28_CCR3	CCR3
213	CCL3	CCL3_ACKR2	ACKR2
214	CCL3	CCL3_CCR1	CCR1
215	CCL3	CCL3_CCR3	CCR3
216	CCL3	CCL3_CCR4	CCR4
217	CCL3	CCL3_CCR5	CCR5
218	CCL3L3	CCL3L3_ACKR2	ACKR2
219	CCL3L3	CCL3L3_CCR5	CCR5
220	CCL4	CCL4_ACKR2	ACKR2
221	CCL4	CCL4_CCR1	CCR1
222	CCL4	CCL4_CCR3	CCR3
223	CCL4	CCL4_CCR5	CCR5
224	CCL4	CCL4_CCR8	CCR8
225	CCL5	CCL5_ACKR2	ACKR2
226	CCL5	CCL5_ACKR4	ACKR4
227	CCL5	CCL5_CCR1	CCR1
228	CCL5	CCL5_CCR3	CCR3
229	CCL5	CCL5_CCR4	CCR4
230	CCL5	CCL5_CCR5	CCR5
231	CCL5	CCL5_CXCR3	CXCR3
232	CCL5	CCL5_DARC	DARC
233	CCL5	CCL5_GPR75	GPR75
234	CCL5	CCL5_SDC1	SDC1
235	CCL5	CCL5_SDC4	SDC4
236	CCL7	CCL7_CXCR3	CXCR3
237	CD14	CD14_ITGA4	ITGA4
238	CD14	CD14_ITGB1	ITGB1
239	CD24	CD24_SELP	SELP
240	CD34	CD34_SELL	SELL
241	CD40LG	CD40LG_CD40	CD40
242	CD40LG	CD40LG_ITGAM	ITGAM
243	CD40LG	CD40LG_ITGB2	ITGB2
244	CD40LG	CD40LG_TRAF3	TRAF3
245	CD55	CD55_CD97	CD97
246	CD55	CD55_CR1	CR1
247	CD55	CD55_EMR2	EMR2
248	CD70	CD70_CD27	CD27
249	CDH1	CDH1_CDH2	CDH2
250	CDH1	CDH1_EGFR	EGFR
251	CDH1	CDH1_ERBB3	ERBB3
252	CDH1	CDH1_KLRG1	KLRG1
253	CDH1	CDH1_PTPRF	PTPRF
254	CDH1	CDH1_PTPRM	PTPRM
255	CEL	CEL_CXCR4	CXCR4
256	CFH	CFH_ITGAM	ITGAM
257	CFH	CFH_SELL	SELL
258	CGN	CGN_TGFBR1	TGFBR1
259	CHAD	CHAD_ITGB1	ITGB1
260	CLEC11A	CLEC11A_KIT	KIT
261	CLEC3A	CLEC3A_CLEC10A	CLEC10A
262	CLEC3A	CLEC3A_CLEC2B	CLEC2B
263	COL11A1	COL11A1_DDR1	DDR1
264	COL11A1	COL11A1_ITGB1	ITGB1
265	COL14A1	COL14A1_CD44	CD44
266	COL18A1	COL18A1_ITGB1	ITGB1
267	COL1A1	COL1A1_CD36	CD36
268	COL1A1	COL1A1_CD44	CD44
269	COL1A1	COL1A1_DDR1	DDR1
270	COL1A1	COL1A1_ITGB1	ITGB1
271	COL1A2	COL1A2_CD36	CD36
272	COL1A2	COL1A2_CD44	CD44
273	COL1A2	COL1A2_ITGB1	ITGB1
274	COL2A1	COL2A1_DDR1	DDR1
275	COL2A1	COL2A1_ITGB1	ITGB1
276	COL3A1	COL3A1_DDR1	DDR1
277	COL3A1	COL3A1_ITGB1	ITGB1
278	COL4A1	COL4A1_CD47	CD47
279	COL4A1	COL4A1_ITGB1	ITGB1
280	COL4A1	COL4A1_ITGB8	ITGB8
281	COL4A3	COL4A3_CD47	CD47
282	COL4A3	COL4A3_ITGB1	ITGB1
283	COL4A4	COL4A4_CD47	CD47
284	COL4A4	COL4A4_CD93	CD93
285	COL4A4	COL4A4_ITGA1	ITGA1
286	COL4A4	COL4A4_ITGA2	ITGA2
287	COL4A4	COL4A4_ITGAV	ITGAV
288	COL4A4	COL4A4_ITGB1	ITGB1
289	COL4A5	COL4A5_CD47	CD47
290	COL4A5	COL4A5_ITGB1	ITGB1
291	COL4A6	COL4A6_CD47	CD47
292	COL4A6	COL4A6_ITGB1	ITGB1
293	COL5A1	COL5A1_ITGB1	ITGB1
294	COL5A2	COL5A2_DDR1	DDR1
295	COL5A2	COL5A2_ITGB1	ITGB1
296	COL6A1	COL6A1_ITGB1	ITGB1
297	COL6A2	COL6A2_ITGB1	ITGB1
298	COL6A3	COL6A3_ITGB1	ITGB1
299	COL7A1	COL7A1_ITGB1	ITGB1
300	COL9A3	COL9A3_MAG	MAG
301	CP	CP_SLC40A1	SLC40A1
302	CRP	CRP_OLR1	OLR1
303	CSF1	CSF1_CSF1R	CSF1R
304	CSF2	CSF2_CSF1R	CSF1R
305	CSF2	CSF2_CSF2RA	CSF2RA
306	CSF2	CSF2_CSF3R	CSF3R
307	CSF2	CSF2_ITGB1	ITGB1
308	CSF3	CSF3_CSF1R	CSF1R
309	CSF3	CSF3_CSF3R	CSF3R
310	CTGF	CTGF_ITGAM	ITGAM
311	CTGF	CTGF_ITGB2	ITGB2
312	CTGF	CTGF_LRP1	LRP1
313	CTHRC1	CTHRC1_FZD3	FZD3
314	CTHRC1	CTHRC1_FZD5	FZD5
315	CTHRC1	CTHRC1_FZD6	FZD6
316	CUBN	CUBN_LRP2	LRP2
317	CXCL10	CXCL10_CXCR3	CXCR3
318	CXCL10	CXCL10_SDC4	SDC4
319	CXCL11	CXCL11_CXCR3	CXCR3
320	CXCL12	CXCL12_CD4	CD4
321	CXCL12	CXCL12_CXCR3	CXCR3
322	CXCL12	CXCL12_CXCR4	CXCR4
323	CXCL12	CXCL12_ITGB1	ITGB1
324	CXCL12	CXCL12_SDC4	SDC4
325	CXCL13	CXCL13_CXCR3	CXCR3
326	CXCL13	CXCL13_CXCR5	CXCR5
327	CXCL16	CXCL16_CXCR6	CXCR6
328	CXCL9	CXCL9_CXCR3	CXCR3
329	CYR61	CYR61_CAV1	CAV1
330	CYR61	CYR61_ITGAM	ITGAM
331	CYR61	CYR61_ITGB2	ITGB2
332	DCN	DCN_EGFR	EGFR
333	DCN	DCN_MET	MET
334	DEFB1	DEFB1_CCR6	CCR6
335	DEFB103A	DEFB103A_CCR6	CCR6
336	DEFB103B	DEFB103B_CCR6	CCR6
337	DEFB4A	DEFB4A_CCR6	CCR6
338	DEFB4A	DEFB4A_TLR4	TLR4
339	DEFB4B	DEFB4B_CCR6	CCR6
340	DHH	DHH_PTCH2	PTCH2
341	DUSP18	DUSP18_CD151	CD151
342	DUSP18	DUSP18_ITGA3	ITGA3
343	DUSP18	DUSP18_ITGB1	ITGB1
344	DUSP18	DUSP18_RPSA	RPSA
345	EFEMP1	EFEMP1_EGFR	EGFR
346	EFNA1	EFNA1_EPHA1	EPHA1
347	EFNA1	EFNA1_EPHA2	EPHA2
348	EFNA1	EFNA1_EPHA3	EPHA3
349	EFNA1	EFNA1_EPHA4	EPHA4
350	EFNA1	EFNA1_EPHA5	EPHA5
351	EFNA1	EFNA1_EPHA6	EPHA6
352	EFNA1	EFNA1_EPHA7	EPHA7
353	EFNA1	EFNA1_EPHA8	EPHA8
354	EFNA1	EFNA1_EPHB1	EPHB1
355	EFNA1	EFNA1_EPHB6	EPHB6
356	EGF	EGF_CAV1	CAV1
357	EGF	EGF_EGFR	EGFR
358	EGF	EGF_ERBB3	ERBB3
359	EPGN	EPGN_EGFR	EGFR
360	EREG	EREG_EGFR	EGFR
361	EREG	EREG_ERBB2	ERBB2
362	EREG	EREG_ERBB3	ERBB3
363	EREG	EREG_ERBB4	ERBB4
364	F10	F10_ITGAM	ITGAM
365	F10	F10_ITGB2	ITGB2
366	F13A1	F13A1_ITGA4	ITGA4
367	F13A1	F13A1_ITGB1	ITGB1
368	F2	F2_THBD	THBD
369	F8	F8_LRP1	LRP1
370	F9	F9_LRP1	LRP1
371	FASLG	FASLG_FAS	FAS
372	FASLG	FASLG_TNFRSF1A	TNFRSF1A
373	FASLG	FASLG_TNFRSF6B	TNFRSF6B
374	FBLN1	FBLN1_ITGB1	ITGB1
375	FBN1	FBN1_ITGB1	ITGB1
376	FCN2	FCN2_LRP1	LRP1
377	FGA	FGA_ITGAM	ITGAM
378	FGA	FGA_ITGAX	ITGAX
379	FGA	FGA_ITGB1	ITGB1
380	FGA	FGA_ITGB2	ITGB2
381	FGA	FGA_PLAUR	PLAUR
382	FGB	FGB_ITGAM	ITGAM
383	FGB	FGB_ITGB1	ITGB1
384	FGB	FGB_ITGB2	ITGB2
385	FGF1	FGF1_CD44	CD44
386	FGF1	FGF1_EGFR	EGFR
387	FGF13	FGF13_EGFR	EGFR
388	FGF2	FGF2_CD44	CD44
389	FGF2	FGF2_SDC1	SDC1
390	FGF2	FGF2_SDC4	SDC4
391	FGF6	FGF6_SDC4	SDC4
392	FGG	FGG_ITGB1	ITGB1
393	FGG	FGG_ITGB2	ITGB2
394	FGL1	FGL1_EGFR	EGFR
395	FIGF	FIGF_ITGA4	ITGA4
396	FIGF	FIGF_ITGB1	ITGB1
397	FN1	FN1_C5AR1	C5AR1
398	FN1	FN1_CD44	CD44
399	FN1	FN1_CD79A	CD79A
400	FN1	FN1_COL13A1	COL13A1
401	FN1	FN1_FLT4	FLT4
402	FN1	FN1_IL17RC	IL17RC
403	FN1	FN1_ITGA2	ITGA2
404	FN1	FN1_ITGA2B	ITGA2B
405	FN1	FN1_ITGA3	ITGA3
406	FN1	FN1_ITGA4	ITGA4
407	FN1	FN1_ITGA5	ITGA5
408	FN1	FN1_ITGA6	ITGA6
409	FN1	FN1_ITGA8	ITGA8
410	FN1	FN1_ITGA9	ITGA9
411	FN1	FN1_ITGAV	ITGAV
412	FN1	FN1_ITGB1	ITGB1
413	FN1	FN1_ITGB3	ITGB3
414	FN1	FN1_ITGB6	ITGB6
415	FN1	FN1_ITGB7	ITGB7
416	FN1	FN1_ITGB8	ITGB8
417	FN1	FN1_MAG	MAG
418	FN1	FN1_NT5E	NT5E
419	FN1	FN1_PLAUR	PLAUR
420	FN1	FN1_ROBO4	ROBO4
421	FN1	FN1_SDC2	SDC2
422	FN1	FN1_TMPRSS6	TMPRSS6
423	FN1	FN1_TNFRSF11B	TNFRSF11B
424	FN1	FN1_TSHR	TSHR
425	GAS6	GAS6_AXL	AXL
426	GAS6	GAS6_MERTK	MERTK
427	GDF9	GDF9_ORAI2	ORAI2
428	GDF9	GDF9_TGFBR1	TGFBR1
429	GIP	GIP_INSR	INSR
430	GNAI2	GNAI2_ADCY1	ADCY1
431	GNAI2	GNAI2_ADCY7	ADCY7
432	GNAI2	GNAI2_ADCY8	ADCY8
433	GNAI2	GNAI2_ADCY9	ADCY9
434	GNAI2	GNAI2_ADORA1	ADORA1
435	GNAI2	GNAI2_ADRA2A	ADRA2A
436	GNAI2	GNAI2_ADRA2B	ADRA2B
437	GNAI2	GNAI2_AGTR2	AGTR2
438	GNAI2	GNAI2_C5AR1	C5AR1
439	GNAI2	GNAI2_CAV1	CAV1
440	GNAI2	GNAI2_CCR5	CCR5
441	GNAI2	GNAI2_CHRM1	CHRM1
442	GNAI2	GNAI2_CNR1	CNR1
443	GNAI2	GNAI2_CXCR1	CXCR1
444	GNAI2	GNAI2_CXCR2	CXCR2
445	GNAI2	GNAI2_CXCR3	CXCR3
446	GNAI2	GNAI2_DRD2	DRD2
447	GNAI2	GNAI2_EDNRA	EDNRA
448	GNAI2	GNAI2_EDNRB	EDNRB
449	GNAI2	GNAI2_EGFR	EGFR
450	GNAI2	GNAI2_F2R	F2R
451	GNAI2	GNAI2_FPR1	FPR1
452	GNAI2	GNAI2_IGF1R	IGF1R
453	GNAI2	GNAI2_LHCGR	LHCGR
454	GNAI2	GNAI2_LPAR3	LPAR3
455	GNAI2	GNAI2_MTNR1A	MTNR1A
456	GNAI2	GNAI2_MTNR1B	MTNR1B
457	GNAI2	GNAI2_OPRD1	OPRD1
458	GNAI2	GNAI2_OPRM1	OPRM1
459	GNAI2	GNAI2_P2RY12	P2RY12
460	GNAI2	GNAI2_PTPRU	PTPRU
461	GNAI2	GNAI2_S1PR1	S1PR1
462	GNAI2	GNAI2_S1PR3	S1PR3
463	GNAI2	GNAI2_S1PR4	S1PR4
464	GNAI2	GNAI2_S1PR5	S1PR5
465	GNAI2	GNAI2_TBXA2R	TBXA2R
466	GNAI2	GNAI2_TSHR	TSHR
467	GNAI2	GNAI2_UNC5B	UNC5B
468	GNAS	GNAS_ADCY1	ADCY1
469	GNAS	GNAS_ADCY7	ADCY7
470	GNAS	GNAS_ADCY8	ADCY8
471	GNAS	GNAS_ADCY9	ADCY9
472	GNAS	GNAS_ADORA1	ADORA1
473	GNAS	GNAS_ADRB3	ADRB3
474	GNAS	GNAS_AVPR2	AVPR2
475	GNAS	GNAS_CRHR1	CRHR1
476	GNAS	GNAS_GCGR	GCGR
477	GNAS	GNAS_GLP1R	GLP1R
478	GNAS	GNAS_HTR6	HTR6
479	GNAS	GNAS_LHCGR	LHCGR
480	GNAS	GNAS_PTGDR	PTGDR
481	GNAS	GNAS_PTGIR	PTGIR
482	GNAS	GNAS_TSHR	TSHR
483	GNAS	GNAS_VIPR1	VIPR1
484	GNB3	GNB3_TGFBR1	TGFBR1
485	GPC3	GPC3_CD81	CD81
486	GSTP1	GSTP1_TRAF2	TRAF2
487	GZMB	GZMB_CHRM3	CHRM3
488	GZMB	GZMB_IGF2R	IGF2R
489	GZMB	GZMB_PGRMC1	PGRMC1
490	HAS2	HAS2_CD44	CD44
491	HAS2	HAS2_HMMR	HMMR
492	HBEGF	HBEGF_CD44	CD44
493	HBEGF	HBEGF_CD82	CD82
494	HBEGF	HBEGF_CD9	CD9
495	HBEGF	HBEGF_EGFR	EGFR
496	HBEGF	HBEGF_ERBB2	ERBB2
497	HBEGF	HBEGF_ERBB4	ERBB4
498	HBEGF	HBEGF_PRLR	PRLR
499	HDC	HDC_HRH1	HRH1
500	HDC	HDC_HRH2	HRH2
501	HDC	HDC_HRH3	HRH3
502	HDC	HDC_HRH4	HRH4
503	HEBP1	HEBP1_FPR3	FPR3
504	HGF	HGF_CD44	CD44
505	HGF	HGF_MET	MET
506	HGF	HGF_SDC1	SDC1
507	HGF	HGF_ST14	ST14
508	HLA-A	HLA-A_APLP2	APLP2
509	HLA-A	HLA-A_CD3D	CD3D
510	HLA-A	HLA-A_CD3G	CD3G
511	HLA-A	HLA-A_ERBB2	ERBB2
512	HLA-A	HLA-A_KIR2DL1	KIR2DL1
513	HLA-A	HLA-A_KIR2DL3	KIR2DL3
514	HLA-A	HLA-A_KIR3DL1	KIR3DL1
515	HLA-A	HLA-A_KIR3DL2	KIR3DL2
516	HLA-A	HLA-A_LILRB1	LILRB1
517	HLA-A	HLA-A_LILRB2	LILRB2
518	HLA-B	HLA-B_CANX	CANX
519	HLA-B	HLA-B_CD3D	CD3D
520	HLA-B	HLA-B_CD3G	CD3G
521	HLA-B	HLA-B_KIR2DL3	KIR2DL3
522	HLA-B	HLA-B_KIR3DL1	KIR3DL1
523	HLA-B	HLA-B_KLRD1	KLRD1
524	HLA-B	HLA-B_LILRB1	LILRB1
525	HLA-B	HLA-B_LILRB2	LILRB2
526	HLA-C	HLA-C_CD3D	CD3D
527	HLA-C	HLA-C_CD3G	CD3G
528	HLA-C	HLA-C_DDR1	DDR1
529	HLA-C	HLA-C_KIR2DL1	KIR2DL1
530	HLA-C	HLA-C_KIR2DL3	KIR2DL3
531	HLA-C	HLA-C_KIR2DS4	KIR2DS4
532	HLA-C	HLA-C_KIR3DL1	KIR3DL1
533	HLA-C	HLA-C_LILRA3	LILRA3
534	HLA-C	HLA-C_LILRB1	LILRB1
535	HLA-C	HLA-C_LILRB2	LILRB2
536	HLA-C	HLA-C_NOTCH4	NOTCH4
537	HLA-C	HLA-C_SLC9C2	SLC9C2
538	HLA-E	HLA-E_KIR3DL1	KIR3DL1
539	HLA-E	HLA-E_KLRC1	KLRC1
540	HLA-E	HLA-E_KLRC2	KLRC2
541	HLA-E	HLA-E_KLRD1	KLRD1
542	HLA-E	HLA-E_SLC16A4	SLC16A4
543	HLA-G	HLA-G_CD4	CD4
544	HLA-G	HLA-G_KLRD1	KLRD1
545	HLA-G	HLA-G_LILRB1	LILRB1
546	HLA-G	HLA-G_LILRB2	LILRB2
547	HMGB1	HMGB1_SDC1	SDC1
548	HMGB1	HMGB1_THBD	THBD
549	HP	HP_ASGR1	ASGR1
550	HP	HP_ASGR2	ASGR2
551	HP	HP_ITGAM	ITGAM
552	HP	HP_ITGB2	ITGB2
553	HRAS	HRAS_CAV1	CAV1
554	HRAS	HRAS_INSR	INSR
555	HRAS	HRAS_TLR2	TLR2
556	HRG	HRG_FCGR1A	FCGR1A
557	HSP90AA1	HSP90AA1_CFTR	CFTR
558	HSP90AA1	HSP90AA1_EGFR	EGFR
559	HSP90AA1	HSP90AA1_FGFR3	FGFR3
560	HSP90B1	HSP90B1_ASGR1	ASGR1
561	HSP90B1	HSP90B1_ERBB2	ERBB2
562	HSP90B1	HSP90B1_LRP1	LRP1
563	HSP90B1	HSP90B1_TLR1	TLR1
564	HSP90B1	HSP90B1_TLR2	TLR2
565	HSP90B1	HSP90B1_TLR4	TLR4
566	HSP90B1	HSP90B1_TLR7	TLR7
567	HSP90B1	HSP90B1_TLR9	TLR9
568	HSPA1A	HSPA1A_GRIN2D	GRIN2D
569	HSPA1A	HSPA1A_TLR4	TLR4
570	HSPG2	HSPG2_ITGB1	ITGB1
571	HSPG2	HSPG2_SDC1	SDC1
572	ICAM1	ICAM1_CAV1	CAV1
573	ICAM1	ICAM1_EGFR	EGFR
574	ICAM1	ICAM1_IL2RA	IL2RA
575	ICAM1	ICAM1_IL2RG	IL2RG
576	ICAM1	ICAM1_ITGAL	ITGAL
577	ICAM1	ICAM1_ITGAM	ITGAM
578	ICAM1	ICAM1_ITGAX	ITGAX
579	ICAM1	ICAM1_ITGB2	ITGB2
580	ICAM2	ICAM2_ITGAL	ITGAL
581	ICAM2	ICAM2_ITGAM	ITGAM
582	ICAM2	ICAM2_ITGB2	ITGB2
583	ICAM3	ICAM3_CLEC4M	CLEC4M
584	ICAM3	ICAM3_ITGAD	ITGAD
585	ICAM3	ICAM3_ITGAL	ITGAL
586	ICAM3	ICAM3_ITGB2	ITGB2
587	ICAM4	ICAM4_ITGA4	ITGA4
588	ICAM4	ICAM4_ITGAL	ITGAL
589	ICAM4	ICAM4_ITGAM	ITGAM
590	ICAM4	ICAM4_ITGB1	ITGB1
591	ICAM4	ICAM4_ITGB2	ITGB2
592	ICAM5	ICAM5_ITGAL	ITGAL
593	ICAM5	ICAM5_ITGB2	ITGB2
594	IFNG	IFNG_IFNGR1	IFNGR1
595	IFNG	IFNG_IFNGR2	IFNGR2
596	IGF1	IGF1_INSR	INSR
597	IGF2	IGF2_INSR	INSR
598	IGFBP4	IGFBP4_FZD8	FZD8
599	IGFBP4	IGFBP4_LRP6	LRP6
600	IHH	IHH_PTCH2	PTCH2
601	IL10	IL10_IL10RA	IL10RA
602	IL10	IL10_SIRPG	SIRPG
603	IL12A	IL12A_CD28	CD28
604	IL12A	IL12A_IL12RB1	IL12RB1
605	IL12A	IL12A_IL12RB2	IL12RB2
606	IL13	IL13_IL13RA1	IL13RA1
607	IL13	IL13_IL2RG	IL2RG
608	IL15	IL15_IL2RA	IL2RA
609	IL15	IL15_IL2RB	IL2RB
610	IL15	IL15_IL2RG	IL2RG
611	IL16	IL16_CCR5	CCR5
612	IL16	IL16_CD4	CD4
613	IL16	IL16_GRIN2C	GRIN2C
614	IL16	IL16_GRIN2D	GRIN2D
615	IL16	IL16_KCNA3	KCNA3
616	IL16	IL16_KCND1	KCND1
617	IL16	IL16_KCND2	KCND2
618	IL16	IL16_KCNJ10	KCNJ10
619	IL16	IL16_KCNJ15	KCNJ15
620	IL16	IL16_KCNJ4	KCNJ4
621	IL18	IL18_CD48	CD48
622	IL18	IL18_IL18R1	IL18R1
623	IL18	IL18_IL18RAP	IL18RAP
624	IL18	IL18_IL1RAPL1	IL1RAPL1
625	IL18	IL18_IL1RL2	IL1RL2
626	IL1A	IL1A_IL1R2	IL1R2
627	IL1B	IL1B_ADRB2	ADRB2
628	IL1B	IL1B_IL1R1	IL1R1
629	IL1B	IL1B_IL1R2	IL1R2
630	IL1B	IL1B_IL1RAP	IL1RAP
631	IL1RN	IL1RN_IL1R2	IL1R2
632	IL2	IL2_CD53	CD53
633	IL2	IL2_IL2RA	IL2RA
634	IL2	IL2_IL2RB	IL2RB
635	IL2	IL2_IL2RG	IL2RG
636	IL21	IL21_IL2RG	IL2RG
637	IL22	IL22_IL10RA	IL10RA
638	IL34	IL34_CSF1R	CSF1R
639	IL4	IL4_CD53	CD53
640	IL4	IL4_IL13RA1	IL13RA1
641	IL4	IL4_IL2RG	IL2RG
642	IL5	IL5_IL5RA	IL5RA
643	IL6	IL6_F3	F3
644	IL6	IL6_IL6R	IL6R
645	IL6	IL6_IL6ST	IL6ST
646	IL7	IL7_IL2RG	IL2RG
647	IL7	IL7_IL7R	IL7R
648	IL8	IL8_CD79A	CD79A
649	IL8	IL8_SDC1	SDC1
650	IL9	IL9_IL2RG	IL2RG
651	INS	INS_INSR	INSR
652	ITIH2	ITIH2_FCER1A	FCER1A
653	KISS1	KISS1_KISS1R	KISS1R
654	KITLG	KITLG_KIT	KIT
655	KNG1	KNG1_ITGAM	ITGAM
656	KNG1	KNG1_ITGB2	ITGB2
657	KNG1	KNG1_PLAUR	PLAUR
658	L1CAM	L1CAM_EGFR	EGFR
659	L1CAM	L1CAM_ERBB3	ERBB3
660	LACRT	LACRT_SDC1	SDC1
661	LAMA1	LAMA1_ITGA3	ITGA3
662	LAMA1	LAMA1_ITGB1	ITGB1
663	LAMA1	LAMA1_ITGB8	ITGB8
664	LAMA1	LAMA1_NT5E	NT5E
665	LAMA1	LAMA1_RPSA	RPSA
666	LAMA1	LAMA1_SDC4	SDC4
667	LAMA2	LAMA2_ITGA3	ITGA3
668	LAMA2	LAMA2_ITGB1	ITGB1
669	LAMA2	LAMA2_RPSA	RPSA
670	LAMA4	LAMA4_ITGA3	ITGA3
671	LAMA4	LAMA4_ITGB1	ITGB1
672	LAMA5	LAMA5_ITGA3	ITGA3
673	LAMA5	LAMA5_ITGB1	ITGB1
674	LAMA5	LAMA5_SDC1	SDC1
675	LAMB1	LAMB1_ITGA3	ITGA3
676	LAMB1	LAMB1_ITGB1	ITGB1
677	LAMB2	LAMB2_RPSA	RPSA
678	LAMB3	LAMB3_CD151	CD151
679	LAMB3	LAMB3_ITGA3	ITGA3
680	LAMB3	LAMB3_ITGB1	ITGB1
681	LAMC1	LAMC1_ITGA3	ITGA3
682	LAMC1	LAMC1_ITGB1	ITGB1
683	LAMC2	LAMC2_CD151	CD151
684	LAMC2	LAMC2_ITGA3	ITGA3
685	LAMC2	LAMC2_ITGB1	ITGB1
686	LAMC3	LAMC3_ITGA3	ITGA3
687	LAMC3	LAMC3_ITGB1	ITGB1
688	LGALS3BP	LGALS3BP_ITGB1	ITGB1
689	LGALS3BP	LGALS3BP_VANGL1	VANGL1
690	LIPC	LIPC_LRP1	LRP1
691	LPA	LPA_ITGAM	ITGAM
692	LPA	LPA_ITGB2	ITGB2
693	LPL	LPL_CD44	CD44
694	LPL	LPL_GPIHBP1	GPIHBP1
695	LPL	LPL_LRP1	LRP1
696	LPL	LPL_LRP2	LRP2
697	LPL	LPL_SDC1	SDC1
698	LPL	LPL_VLDLR	VLDLR
699	LRP1B	LRP1B_PLAUR	PLAUR
700	LRPAP1	LRPAP1_LRP1	LRP1
701	LRPAP1	LRPAP1_SORL1	SORL1
702	LTA	LTA_LTBR	LTBR
703	LTA	LTA_TNFRSF1B	TNFRSF1B
704	LTB	LTB_CD40	CD40
705	LTB	LTB_LTBR	LTBR
706	LTB	LTB_TNFRSF1A	TNFRSF1A
707	LTF	LTF_LRP1	LRP1
708	LY86	LY86_CD180	CD180
709	LYZ	LYZ_ITGAL	ITGAL
710	MADCAM1	MADCAM1_CD44	CD44
711	MADCAM1	MADCAM1_ITGA4	ITGA4
712	MATN1	MATN1_ITGB1	ITGB1
713	MDK	MDK_ITGA4	ITGA4
714	MDK	MDK_ITGB1	ITGB1
715	MDK	MDK_LRP1	LRP1
716	MDK	MDK_SDC1	SDC1
717	MDK	MDK_SDC4	SDC4
718	MDK	MDK_TSPAN1	TSPAN1
719	MMP1	MMP1_CD44	CD44
720	MMP12	MMP12_PLAUR	PLAUR
721	MMP13	MMP13_LRP1	LRP1
722	MMP2	MMP2_SDC2	SDC2
723	MMP7	MMP7_CD151	CD151
724	MMP7	MMP7_CD44	CD44
725	MMP7	MMP7_CDH6	CDH6
726	MMP7	MMP7_ERBB4	ERBB4
727	MMP9	MMP9_CD44	CD44
728	MMP9	MMP9_ITGAM	ITGAM
729	MMP9	MMP9_ITGB2	ITGB2
730	MMP9	MMP9_LRP1	LRP1
731	MST1	MST1_MST1R	MST1R
732	MUC7	MUC7_SELL	SELL
733	NAMPT	NAMPT_INSR	INSR
734	NCAM1	NCAM1_PTPRA	PTPRA
735	NCAN	NCAN_CDH2	CDH2
736	NGF	NGF_NGFRAP1	NGFRAP1
737	NID1	NID1_ITGA3	ITGA3
738	NID1	NID1_ITGB1	ITGB1
739	NID1	NID1_PTPRF	PTPRF
740	NPNT	NPNT_ITGB1	ITGB1
741	NRG1	NRG1_ERBB3	ERBB3
742	NRG2	NRG2_ERBB3	ERBB3
743	NRG4	NRG4_EGFR	EGFR
744	NTF4	NTF4_NGFRAP1	NGFRAP1
745	NUCB2	NUCB2_ERAP1	ERAP1
746	OMG	OMG_TNFRSF1B	TNFRSF1B
747	P4HB	P4HB_GPR162	GPR162
748	PDGFB	PDGFB_LRP1	LRP1
749	PF4	PF4_CXCR3	CXCR3
750	PF4	PF4_THBD	THBD
751	PIP	PIP_CD4	CD4
752	PKM	PKM_CD44	CD44
753	PLAT	PLAT_ITGAM	ITGAM
754	PLAT	PLAT_ITGB2	ITGB2
755	PLAT	PLAT_LRP1	LRP1
756	PLAU	PLAU_ITGA3	ITGA3
757	PLAU	PLAU_ITGAM	ITGAM
758	PLAU	PLAU_ITGB1	ITGB1
759	PLAU	PLAU_ITGB2	ITGB2
760	PLAU	PLAU_LRP1	LRP1
761	PLAU	PLAU_PLAUR	PLAUR
762	PLAU	PLAU_ST14	ST14
763	PLG	PLG_ITGAM	ITGAM
764	PLG	PLG_ITGB1	ITGB1
765	PLG	PLG_ITGB2	ITGB2
766	PLG	PLG_PLAUR	PLAUR
767	PLG	PLG_PLGRKT	PLGRKT
768	PLTP	PLTP_ABCA1	ABCA1
769	PNOC	PNOC_OPRL1	OPRL1
770	PODXL	PODXL_SELL	SELL
771	PODXL2	PODXL2_SELL	SELL
772	PRND	PRND_RPSA	RPSA
773	PROC	PROC_ITGAM	ITGAM
774	PROC	PROC_ITGB2	ITGB2
775	PROC	PROC_THBD	THBD
776	PROS1	PROS1_AXL	AXL
777	PROS1	PROS1_TYRO3	TYRO3
778	PSAP	PSAP_CD1B	CD1B
779	PSAP	PSAP_CELSR1	CELSR1
780	PSAP	PSAP_GPR37	GPR37
781	PSAP	PSAP_GPR37L1	GPR37L1
782	PSAP	PSAP_LRP1	LRP1
783	PSAP	PSAP_SORT1	SORT1
784	PSEN1	PSEN1_CD44	CD44
785	PTGS2	PTGS2_ALOX5	ALOX5
786	PTGS2	PTGS2_CAV1	CAV1
787	PTMA	PTMA_VIPR1	VIPR1
788	PTN	PTN_PLXNB2	PLXNB2
789	PTN	PTN_SDC1	SDC1
790	RARRES2	RARRES2_CCRL2	CCRL2
791	RARRES2	RARRES2_CMKLR1	CMKLR1
792	RARRES2	RARRES2_GPR1	GPR1
793	RELN	RELN_ITGA3	ITGA3
794	RELN	RELN_ITGB1	ITGB1
795	REN	REN_ATP6AP2	ATP6AP2
796	RIMS1	RIMS1_SLC18A2	SLC18A2
797	RNASE2	RNASE2_TLR2	TLR2
798	RPS19	RPS19_C5AR1	C5AR1
799	RSPO3	RSPO3_SDC4	SDC4
800	RTN4	RTN4_CNTNAP1	CNTNAP1
801	RTN4	RTN4_GJB2	GJB2
802	RTN4	RTN4_LINGO1	LINGO1
803	RTN4	RTN4_NGFR	NGFR
804	RTN4	RTN4_RTN4R	RTN4R
805	RTN4	RTN4_RTN4RL1	RTN4RL1
806	RTN4	RTN4_TNFRSF19	TNFRSF19
807	S100A8	S100A8_TLR4	TLR4
808	S100A9	S100A9_TLR4	TLR4
809	SAA1	SAA1_FPR1	FPR1
810	SAA1	SAA1_FPR2	FPR2
811	SAA1	SAA1_SCARB1	SCARB1
812	SELPLG	SELPLG_ESAM	ESAM
813	SELPLG	SELPLG_ITGAM	ITGAM
814	SELPLG	SELPLG_ITGB2	ITGB2
815	SELPLG	SELPLG_SELE	SELE
816	SELPLG	SELPLG_SELL	SELL
817	SELPLG	SELPLG_SELP	SELP
818	SEMA4A	SEMA4A_PLXND1	PLXND1
819	SEMA4B	SEMA4B_DCBLD2	DCBLD2
820	SEMA4C	SEMA4C_PLXNB2	PLXNB2
821	SEMA4D	SEMA4D_MET	MET
822	SEMA4D	SEMA4D_PLXNB2	PLXNB2
823	SEMA4G	SEMA4G_PLXNB2	PLXNB2
824	SEMA5A	SEMA5A_MET	MET
825	SEMA6D	SEMA6D_TREM2	TREM2
826	SEMA6D	SEMA6D_TYROBP	TYROBP
827	SEMA7A	SEMA7A_ITGB1	ITGB1
828	SEMA7A	SEMA7A_PLXNC1	PLXNC1
829	SERPINA1	SERPINA1_LRP1	LRP1
830	SERPINC1	SERPINC1_LRP1	LRP1
831	SERPINE1	SERPINE1_LRP1	LRP1
832	SERPINE1	SERPINE1_PLAUR	PLAUR
833	SERPINE2	SERPINE2_LRP1	LRP1
834	SERPING1	SERPING1_LRP1	LRP1
835	SERPING1	SERPING1_SELE	SELE
836	SERPING1	SERPING1_SELP	SELP
837	SFTPA1	SFTPA1_TLR2	TLR2
838	SFTPD	SFTPD_LY96	LY96
839	SFTPD	SFTPD_TLR4	TLR4
840	SHBG	SHBG_CLDN4	CLDN4
841	SHH	SHH_PTCH2	PTCH2
842	SLIT1	SLIT1_SDC1	SDC1
843	SLIT2	SLIT2_SDC1	SDC1
844	SLPI	SLPI_CD4	CD4
845	SORBS1	SORBS1_INSR	INSR
846	SPINK1	SPINK1_EGFR	EGFR
847	SPINT1	SPINT1_ST14	ST14
848	SPON2	SPON2_ITGAM	ITGAM
849	SPON2	SPON2_ITGB2	ITGB2
850	SPP1	SPP1_CD44	CD44
851	SPP1	SPP1_ITGA4	ITGA4
852	SPP1	SPP1_ITGA5	ITGA5
853	SPP1	SPP1_ITGA9	ITGA9
854	SPP1	SPP1_ITGAV	ITGAV
855	SPP1	SPP1_ITGB1	ITGB1
856	SPP1	SPP1_S1PR1	S1PR1
857	SYTL3	SYTL3_NRXN1	NRXN1
858	TCN2	TCN2_CNR1	CNR1
859	TCN2	TCN2_LRP2	LRP2
860	TFPI	TFPI_F3	F3
861	TFPI	TFPI_LRP1	LRP1
862	TFPI	TFPI_SDC4	SDC4
863	TFPI	TFPI_VLDLR	VLDLR
864	TG	TG_ASGR1	ASGR1
865	TGFA	TGFA_EGFR	EGFR
866	TGFA	TGFA_ERBB3	ERBB3
867	TGFB1	TGFB1_CAV1	CAV1
868	TGFB1	TGFB1_CXCR4	CXCR4
869	TGFB1	TGFB1_ITGB8	ITGB8
870	TGFB1	TGFB1_TGFBR1	TGFBR1
871	TGFB2	TGFB2_TGFBR1	TGFBR1
872	TGFB3	TGFB3_TGFBR1	TGFBR1
873	TGM2	TGM2_GPR56	GPR56
874	TGM2	TGM2_ITGA4	ITGA4
875	TGM2	TGM2_ITGA9	ITGA9
876	TGM2	TGM2_ITGB1	ITGB1
877	TGM2	TGM2_ITGB3	ITGB3
878	TGM2	TGM2_SDC4	SDC4
879	TGM2	TGM2_TBXA2R	TBXA2R
880	THBS1	THBS1_CD36	CD36
881	THBS1	THBS1_CD47	CD47
882	THBS1	THBS1_ITGA2B	ITGA2B
883	THBS1	THBS1_ITGA3	ITGA3
884	THBS1	THBS1_ITGA4	ITGA4
885	THBS1	THBS1_ITGA6	ITGA6
886	THBS1	THBS1_ITGB1	ITGB1
887	THBS1	THBS1_ITGB3	ITGB3
888	THBS1	THBS1_LRP1	LRP1
889	THBS1	THBS1_LRP5	LRP5
890	THBS1	THBS1_SCARB1	SCARB1
891	THBS1	THBS1_SDC1	SDC1
892	THBS1	THBS1_SDC4	SDC4
893	THBS1	THBS1_TNFRSF11B	TNFRSF11B
894	THBS2	THBS2_CD47	CD47
895	THBS2	THBS2_ITGA4	ITGA4
896	THBS2	THBS2_ITGB1	ITGB1
897	TIMP1	TIMP1_CD63	CD63
898	TIMP2	TIMP2_ITGA3	ITGA3
899	TIMP2	TIMP2_ITGB1	ITGB1
900	TNC	TNC_EGFR	EGFR
901	TNC	TNC_ITGB1	ITGB1
902	TNC	TNC_NT5E	NT5E
903	TNC	TNC_SDC1	SDC1
904	TNC	TNC_SDC4	SDC4
905	TNF	TNF_LTBR	LTBR
906	TNF	TNF_TNFRSF1B	TNFRSF1B
907	TNFSF10	TNFSF10_TNFRSF10A	TNFRSF10A
908	TNFSF10	TNFSF10_TNFRSF10B	TNFRSF10B
909	TNFSF10	TNFSF10_TNFRSF10C	TNFRSF10C
910	TNFSF10	TNFSF10_TNFRSF10D	TNFRSF10D
911	TNFSF10	TNFSF10_TNFRSF11B	TNFRSF11B
912	TNFSF11	TNFSF11_TNFRSF11B	TNFRSF11B
913	TNFSF12	TNFSF12_TNFRSF12A	TNFRSF12A
914	TNFSF12	TNFSF12_TNFRSF25	TNFRSF25
915	TNFSF13	TNFSF13_TNFRSF11B	TNFRSF11B
916	TNFSF13	TNFSF13_TNFRSF13B	TNFRSF13B
917	TNFSF13	TNFSF13_TNFRSF17	TNFRSF17
918	TNFSF13B	TNFSF13B_TNFRSF13B	TNFRSF13B
919	TNFSF13B	TNFSF13B_TNFRSF13C	TNFRSF13C
920	TNFSF13B	TNFSF13B_TNFRSF17	TNFRSF17
921	TNFSF14	TNFSF14_LTBR	LTBR
922	TNFSF18	TNFSF18_TNFRSF18	TNFRSF18
923	TNFSF4	TNFSF4_TNFRSF4	TNFRSF4
924	TNFSF9	TNFSF9_TNFRSF9	TNFRSF9
925	TSLP	TSLP_IL7R	IL7R
926	UBA52	UBA52_ACVR1	ACVR1
927	UBA52	UBA52_AGTR1	AGTR1
928	UBA52	UBA52_BMPR1B	BMPR1B
929	UBA52	UBA52_EGFR	EGFR
930	UBA52	UBA52_ERBB2	ERBB2
931	UBA52	UBA52_FSHR	FSHR
932	UBA52	UBA52_NOTCH1	NOTCH1
933	UBA52	UBA52_TGFBR1	TGFBR1
934	UBA52	UBA52_TGFBR2	TGFBR2
935	VASP	VASP_CXCR2	CXCR2
936	VCAM1	VCAM1_ITGA4	ITGA4
937	VCAM1	VCAM1_ITGA9	ITGA9
938	VCAM1	VCAM1_ITGAD	ITGAD
939	VCAM1	VCAM1_ITGB1	ITGB1
940	VCAM1	VCAM1_ITGB2	ITGB2
941	VCAM1	VCAM1_ITGB7	ITGB7
942	VCAN	VCAN_CD44	CD44
943	VCAN	VCAN_EGFR	EGFR
944	VCAN	VCAN_ITGA4	ITGA4
945	VCAN	VCAN_ITGB1	ITGB1
946	VCAN	VCAN_SELL	SELL
947	VCAN	VCAN_SELP	SELP
948	VCAN	VCAN_TLR1	TLR1
949	VCAN	VCAN_TLR2	TLR2
950	VEGFA	VEGFA_EGFR	EGFR
951	VEGFA	VEGFA_EPHB2	EPHB2
952	VEGFA	VEGFA_FLT1	FLT1
953	VEGFA	VEGFA_GPC1	GPC1
954	VEGFA	VEGFA_ITGA9	ITGA9
955	VEGFA	VEGFA_ITGAV	ITGAV
956	VEGFA	VEGFA_ITGB1	ITGB1
957	VEGFA	VEGFA_KDR	KDR
958	VEGFA	VEGFA_NRP1	NRP1
959	VEGFA	VEGFA_NRP2	NRP2
960	VEGFA	VEGFA_RET	RET
961	VEGFA	VEGFA_SIRPA	SIRPA
962	VEGFA	VEGFA_TYRO3	TYRO3
963	VEGFC	VEGFC_ITGB1	ITGB1
964	VIM	VIM_CD44	CD44
965	VTN	VTN_CD47	CD47
966	VTN	VTN_ITGA3	ITGA3
967	VTN	VTN_ITGB1	ITGB1
968	VTN	VTN_ITGB8	ITGB8
969	VTN	VTN_PLAUR	PLAUR
970	VTN	VTN_TNFRSF11B	TNFRSF11B
971	VWF	VWF_TNFRSF11B	TNFRSF11B
972	WNT3A	WNT3A_ATP6AP2	ATP6AP2
973	WNT3A	WNT3A_LRP1	LRP1
974	XCL1	XCL1_XCR1	XCR1
975	XCL2	XCL2_XCR1	XCR1
976	ZG16B	ZG16B_CXCR4	CXCR4
977	ZG16B	ZG16B_TLR2	TLR2
978	ZG16B	ZG16B_TLR4	TLR4
979	ZG16B	ZG16B_TLR5	TLR5
980	ZP3	ZP3_EGFR	EGFR
981	ZP3	ZP3_MERTK	MERTK
