## Supplementary material for "Integrated analysis of single-cell and transcriptome based RNA-seq multilayer network and WGCNA for construction and validation of an immune cell-related prognostic model in clear cell renal cell carcinoma": Table S5

### Sheet: SupplementaryTable 12
	x
1	STAT3
2	TFCP2
3	NFKB1
4	SP1
5	PAX2
6	SKIL
7	CEBPB
8	TFAP2A
9	GTF3A
10	HIF1A
11	RELA
12	SF1
13	GATA4
14	NR5A1
15	WT1
16	ESR1
17	SOX9
18	VDR
19	NR0B1
20	ING4
21	SMAD3
22	PPARD
23	PPARG
24	PPARA
25	NR2F1
26	NR2F6
27	FOXA1
28	HNF4A
29	ATF2
30	HDAC1
31	JUN
32	HDAC3
33	PPARGC1A
34	SMAD4
35	NR0B2
36	FOXM1
37	ATF4
38	ETS2
39	TBP
40	HDAC9
41	CTCF
42	NFIL3
43	STAT1
44	BRCA1
45	ZBTB2
46	USF2
47	USF1
48	CREB1
49	REST
50	CEBPD
51	STAT6
52	YY1
53	RELB
54	NFKB2
55	E2F1
56	RUNX1
57	CREM
58	JUND
59	SPI1
60	NFKBIA
61	KLF13
62	IRF7
63	ATF3
64	IRF1
65	IRF3
66	REL
67	LEF1
68	SP3
69	MEF2D
70	SP2
71	KLF4
72	MYB
73	TAL1
74	MZF1
75	FOS
76	GATA3
77	RFX1
78	PARP1
79	DNMT1
80	YBX1
81	TCF12
82	TWIST1
83	SIX1
84	FOXF1
85	GLI2
86	MTA2
87	FOXQ1
88	SPDEF
89	KLF8
90	SMARCA4
91	FOXA2
92	TWIST2
93	HMGA1
94	ZEB1
95	EZH2
96	HOXA7
97	SNAI2
98	SIRT1
99	SALL4
100	ZEB2
101	KLF6
102	RBBP7
103	LCOR
104	TCF3
105	MTA1
106	HDGF
107	AR
108	ZNF217
109	SNAI1
110	RB1
111	LMO2
112	HMGA2
113	HDAC2
114	CBX7
115	STAT5A
116	STAT5B
117	PTF1A
118	CEBPZ
119	NFIC
120	CIITA
121	MYBL2
122	ETS1
123	MKL1
124	RFX5
125	FLI1
126	EP300
127	KLF11
128	LMX1B
129	HNF1A
130	CEBPA
131	ABL1
132	CREBBP
133	FOXF2
134	GLI1
135	NR1H4
136	NFKBIZ
137	KDM2A
138	GATA1
139	APC
140	NR4A1
141	EGR2
142	PDCD11
143	EGR1
144	MAX
145	MYC
146	FOXO3
147	RFX2
148	RFX3
149	ERG
150	HOXB7
151	PTTG1
152	TP53
153	HDAC5
154	SOX17
155	CDX2
156	MBD2
157	MYOD1
158	KAT5
159	HDAC7
160	HIVEP2
161	MYCN
162	HSF1
163	GLI3
164	NR1I2
165	BTG2
166	MAZ
167	POU4F1
168	POU4F2
169	XBP1P1
170	ETV5
171	RARA
172	IFI16
173	RARG
174	NFATC1
175	RUNX3
176	TBX21
177	STAT4
178	MSC
179	PROX1
180	TFAP4
181	EOMES
182	NFATC2
183	NCOR1
184	NCOR2
185	OTX2
186	MBD1
187	ASCL1
188	PLAGL2
189	KHDRBS1
190	PLAG1
191	DDX5
192	SUZ12
193	RUNX2
194	HDAC11
195	IRF8
196	HDAC4
197	PGR
198	ATF1
199	FOXP3
200	E2F6
201	AHR
202	HOXA10
203	SUGP1
204	JUNB
205	POU2F1
206	ILF3
207	FOXK2
208	TOB1
209	SATB1
210	ILF2
211	BACH2
212	KLF2
213	ZFP36
214	RORC
215	IRF2
216	SPIC
217	MAF
218	FOSL2
219	POU2F2
220	GBX2
221	DDIT3
222	FOXO1
223	RBPJ
224	ZNF300
225	ZMYND11
226	NEUROD1
227	PDX1
228	PAX4
229	GLIS3
230	MAFA
231	MED23
232	SSB
233	NANOG
234	CREB5
235	SREBF2
236	NFAT5
237	CEBPE
238	BTF3
239	PAX5
240	NR4A2
241	ETV3
242	FOSL1
243	ETV4
244	BACH1
245	CITED2
246	RFWD2
247	ZNF410
248	ING2
249	HTATIP2
250	SRF
251	SSX2
252	TFAP2C
253	PAX6
254	CTNNB1
255	NCOA3
256	KLF5
257	ELF4
258	ELF3
259	MAL
260	IKBKB
261	CLOCK
262	PAX8
263	SOX4
264	IRF9
265	ELK1
266	PBX2
267	MEIS1
268	PBX1
269	PKNOX1
270	TIAL1
271	ZBTB7A
272	NF1
273	GATA6
274	HOXD3
275	ONECUT1
276	SETBP1
277	STAT2
278	ENO1
279	DR1
280	CDX1
281	TCF7L2
282	HOXA5
283	MECP2
284	TBR1
285	POU1F1
286	RXRA
287	THRA
288	ESR2
289	ARNTL2
290	EPAS1
291	KLF10
292	TGIF1
293	NKX2.1
294	CEBPG
295	PAX3
296	NR3C1
297	POU5F1
298	FOXD3
299	KCNIP3
300	FOSB
301	SMAD7
302	ASH1L
303	LRRFIP1
304	HMGB2
305	IRF5
306	FOXO4
307	PML
308	DACH1
309	HSF2
310	HOXA9
311	TCF4
312	TEAD4
313	ATM
314	VHL
315	E2F3
316	NKX3.1
317	ZNF24
318	HIPK2
319	HEXIM1
320	UHRF1
321	COPS5
322	MEF2C
323	ARNT
324	ZFP36L1
325	TRAF6
326	ID3
327	HIC1
328	ZNF148
329	TRIM16
330	SOX2
331	NR1H3
332	ZNF202
333	NR1H2
334	SND1
335	TFDP1
336	SREBF1
337	NR3C2
338	TRERF1
339	APEX1
340	EIF2AK2
341	HES1
342	XRCC6
343	XRCC5
344	SPIB
345	SMARCA1
346	SMARCB1
347	CHD4
348	MSX2
349	DNMT3A
350	FOXI1
351	CUX1
352	NFE2L2
353	NRF1
354	ZBTB16
355	CREB3
356	TSG101
357	BCL3
358	AES
359	PURA
360	GABPA
361	SP4
362	ATF7
363	ELF1
364	DENND4A
365	TFAP2B
366	WWP1
367	NFYC
368	NFYB
369	NFYA
370	GATA2
371	SHOX
372	E2F5
373	ECD
374	TBX5
375	HOXD1
376	HEY1
377	MITF
378	RBMX
379	NR2C2
380	KLF15
381	WWTR1
382	FOXP2
383	PITX3
384	HR
385	ZNF444
386	NFE2
387	EWSR1
388	KLF14
389	RARB
390	ZNF160
391	PTMA
392	SMAD1
393	HOXC8
394	MAML1
395	POU2AF1
396	A2M
397	ADAM10
398	ADAM12
399	ADAM17
400	ADM
401	ALOX5AP
402	AMH
403	ANGPT1
404	ANGPTL4
405	APOB
406	APOC3
407	APOE
408	APP
409	AREG
410	ARF1
411	B2M
412	BDNF
413	BGN
414	BST1
415	C3
416	C4A
417	CAMP
418	CCL11
419	CCL13
420	CCL19
421	CCL20
422	CCL21
423	CCL3
424	CCL4
425	CCL5
426	CCL7
427	CD14
428	CD24
429	CD34
430	CD40LG
431	CD70
432	CDH1
433	CEL
434	CFH
435	COL11A1
436	COL18A1
437	COL1A1
438	COL1A2
439	COL2A1
440	COL4A1
441	COL4A3
442	COL4A4
443	COL7A1
444	CRP
445	CSF1
446	CSF2
447	CTGF
448	CXCL10
449	CXCL12
450	CYR61
451	DCN
452	DEFB1
453	DEFB103A
454	DEFB4A
455	EGF
456	EREG
457	F10
458	F13A1
459	F8
460	F9
461	FASLG
462	FBLN1
463	FBN1
464	FGA
465	FGB
466	FGF1
467	FGF2
468	FGG
469	FGL1
470	FN1
471	GNAS
472	GSTP1
473	GZMB
474	HAS2
475	HBEGF
476	HDC
477	HGF
478	HLA.A
479	HLA.B
480	HLA.C
481	HLA.E
482	HLA.G
483	HMGB1
484	HP
485	HRAS
486	HSP90AA1
487	HSPA1A
488	ICAM1
489	ICAM2
490	ICAM3
491	IFNG
492	IGF1
493	IGF2
494	IGFBP4
495	IHH
496	IL10
497	IL12A
498	IL13
499	IL15
500	IL18
501	IL1A
502	IL1B
503	IL1RN
504	IL2
505	IL21
506	IL22
507	IL4
508	IL5
509	IL6
510	IL7
511	INS
512	KISS1
513	L1CAM
514	LAMA1
515	LAMB1
516	LAMC2
517	LGALS3BP
518	LIPC
519	LPL
520	LTA
521	LTB
522	LTF
523	LYZ
524	MADCAM1
525	MATN1
526	MMP1
527	MMP12
528	MMP13
529	MMP2
530	MMP7
531	MMP9
532	MST1
533	NAMPT
534	NCAM1
535	NGF
536	PDGFB
537	PF4
538	PIP
539	PKM
540	PLAT
541	PLAU
542	PLG
543	PLTP
544	PNOC
545	PODXL
546	PROC
547	PROS1
548	PSEN1
549	PTGS2
550	PTN
551	RELN
552	REN
553	RNASE2
554	S100A9
555	SAA1
556	SERPINC1
557	SERPINE1
558	SFTPA1
559	SFTPD
560	SHBG
561	SHH
562	SLIT2
563	SLPI
564	SPP1
565	TCN2
566	TG
567	TGFA
568	TGFB1
569	TGFB2
570	TGFB3
571	THBS1
572	THBS2
573	TIMP1
574	TIMP2
575	TNC
576	TNF
577	TNFSF10
578	TNFSF11
579	TNFSF13B
580	TNFSF14
581	TNFSF4
582	TSLP
583	VCAM1
584	VCAN
585	VEGFA
586	VEGFC
587	VIM
588	VWF
589	WNT3A
590	CALM2
591	CALM1
592	CALM3
593	GNAI2
594	UBA52
595	GAS6
596	CCL28
597	CCL3L3
598	IL16
599	DEFB103B
600	DEFB4B
601	DUSP18
602	LAMB3
603	BTLA
604	C4BPA
605	COL14A1
606	NCAN
607	CD55
608	C1QA
609	IL34
610	CSF3
611	VASP
612	CXCL9
613	CXCL11
614	CXCL13
615	ZG16B
616	SEMA4B
617	BTC
618	ANXA1
619	NRG4
620	SPINK1
621	FGF13
622	ZP3
623	BCAN
624	EPGN
625	EFEMP1
626	EFNA1
627	NUCB2
628	HSP90B1
629	NRG1
630	NRG2
631	TFPI
632	ITIH2
633	HRG
634	CALR
635	IL9
636	AHSG
637	SORBS1
638	GIP
639	TGM2
640	ICAM5
641	LPA
642	SELPLG
643	SPON2
644	KNG1
645	COL4A5
646	VTN
647	COL6A2
648	FIGF
649	ADAM15
650	NID1
651	ADAM2
652	COL6A3
653	HSPG2
654	COL5A1
655	MDK
656	CHAD
657	SEMA7A
658	LAMC1
659	ADAM9
660	NPNT
661	LAMC3
662	LAMA2
663	COL6A1
664	COL5A2
665	COL4A6
666	LAMA4
667	COL3A1
668	LAMA5
669	KITLG
670	CLEC11A
671	SERPINE2
672	SERPING1
673	SERPINA1
674	C1QB
675	LRPAP1
676	FCN2
677	PSAP
678	SEMA5A
679	SEMA4D
680	RTN4
681	SYTL3
682	LRP1B
683	SLIT1
684	LACRT
685	RSPO3
686	FGF6
687	PODXL2
688	MUC7
689	GNB3
690	CGN
691	GDF9
692	F2
693	S100A8
694	TNFSF13
695	TNFSF12
696	OMG
697	TNFSF9
698	LRP1
699	AXL
700	SDC4
701	ITGB1
702	RAMP2
703	CALCR
704	GPR182
705	MRGPRX2
706	CALCRL
707	ALOX5
708	EGFR
709	TIE1
710	ITGB2
711	OLR1
712	ITGAM
713	TLR2
714	LRP5
715	LRP2
716	CHRNA4
717	LDLR
718	SCARB1
719	LRP8
720	VLDLR
721	SORL1
722	NGFR
723	CAV1
724	FPR2
725	NCSTN
726	TNFRSF21
727	GPC1
728	CD74
729	SLC45A3
730	ERBB3
731	PLD2
732	INSR
733	CHRM3
734	CD3D
735	HLA.F
736	KLRC1
737	KIR2DL3
738	TFRC
739	KIR2DL1
740	LILRB2
741	CD3G
742	KLRD1
743	KIR3DL1
744	HFE
745	CD1A
746	CD247
747	CD1B
748	LILRB1
749	NGFRAP1
750	DDR1
751	LY96
752	TLR4
753	IFITM1
754	ITGAX
755	CD81
756	C5AR2
757	CR1
758	C3AR1
759	CD19
760	CD46
761	CXCR3
762	CCR7
763	CCR6
764	ACKR2
765	CCR4
766	CCR1
767	CCR3
768	CCR5
769	CCR8
770	SDC1
771	GPR75
772	ACKR4
773	ITGA4
774	SELP
775	SELL
776	CD40
777	TRAF3
778	CD27
779	CDH2
780	PTPRM
781	KLRG1
782	PTPRF
783	CXCR4
784	CD36
785	CD44
786	ITGB8
787	CD47
788	CD93
789	ITGAV
790	ITGA2
791	ITGA1
792	CSF1R
793	CSF2RA
794	CSF3R
795	CD4
796	MET
797	ERBB2
798	ERBB4
799	TNFRSF1A
800	FAS
801	PLAUR
802	CD79A
803	TSHR
804	ITGA6
805	COL13A1
806	ITGA8
807	ITGA5
808	ITGA9
809	IL17RC
810	ITGB6
811	NT5E
812	C5AR1
813	FLT4
814	ITGB3
815	ROBO4
816	ITGA2B
817	ITGA3
818	SDC2
819	TNFRSF11B
820	TMPRSS6
821	MAG
822	ITGB7
823	LHCGR
824	GCGR
825	ADORA1
826	ADCY9
827	PTGDR
828	GLP1R
829	ADRB3
830	ADCY8
831	HTR6
832	CRHR1
833	AVPR2
834	ADCY1
835	ADCY7
836	VIPR1
837	PTGIR
838	TRAF2
839	IGF2R
840	PGRMC1
841	HMMR
842	PRLR
843	CD82
844	CD9
845	HRH1
846	HRH4
847	HRH2
848	HRH3
849	ST14
850	APLP2
851	KIR3DL2
852	CANX
853	KIR2DS4
854	SLC9C2
855	NOTCH4
856	KLRC2
857	SLC16A4
858	THBD
859	ASGR1
860	ASGR2
861	FGFR3
862	CFTR
863	GRIN2D
864	IL2RA
865	ITGAL
866	IL2RG
867	ITGAD
868	CLEC4M
869	IFNGR2
870	IFNGR1
871	FZD8
872	LRP6
873	PTCH2
874	IL10RA
875	SIRPG
876	CD28
877	IL12RB2
878	IL12RB1
879	IL13RA1
880	IL2RB
881	CD48
882	IL1RL2
883	IL1RAPL1
884	IL18R1
885	IL18RAP
886	IL1R2
887	IL1R1
888	ADRB2
889	IL1RAP
890	CD53
891	IL5RA
892	F3
893	IL6R
894	IL6ST
895	IL7R
896	KISS1R
897	RPSA
898	CD151
899	VANGL1
900	GPIHBP1
901	LTBR
902	TNFRSF1B
903	CDH6
904	MST1R
905	PTPRA
906	PLGRKT
907	ABCA1
908	OPRL1
909	TYRO3
910	PLXNB2
911	ATP6AP2
912	FPR1
913	CLDN4
914	S1PR1
915	CNR1
916	TGFBR1
917	CD63
918	TNFRSF10A
919	TNFRSF10D
920	TNFRSF10B
921	TNFRSF10C
922	TNFRSF13C
923	TNFRSF17
924	TNFRSF13B
925	TNFRSF4
926	TLR1
927	NRP2
928	RET
929	NRP1
930	EPHB2
931	KDR
932	SIRPA
933	FLT1
934	ADRA2B
935	AGTR1
936	CXCR1
937	CXCR2
938	CXCR5
939	DCBLD2
940	DRD2
941	EDNRB
942	EPHA2
943	EPHA3
944	ERAP1
945	F2R
946	FCER1A
947	FCGR1A
948	FSHR
949	GP6
950	IGF1R
951	KCNN4
952	KCNQ3
953	KIT
954	MIP
955	NOTCH1
956	NRXN1
957	OPRM1
958	SCARF1
959	SCTR
960	SELE
961	TBXA2R
962	TGFBR2
963	TLR7
964	TLR9
965	TNFRSF12A
966	TNFRSF9
